# Forest habitat and forest dominated landscapes are associated with bumblebee species with visual traits related to light sensitivity

**DOI:** 10.1101/2024.12.14.628511

**Authors:** Océane Bartholomée, Pierre Tichit, Jens Åström, Henrik G. Smith, Sandra Åström, Markus A. K. Sydenham, Emily Baird

## Abstract

While functional traits like body size have been extensively linked to species distributions, the influence of sensory traits on species’ responses to environmental changes remains underexplored. Particularly, the relationship between light sensitivity and niche segregation across different distributional extents – local habitat conditions and across entire landscapes – remains unclear. In this study, we examined bumblebee communities monitored across Norway on grassland and forest habitats within landscapes varying in forest cover within 1 km radii. We investigated whether the eye parameter – a visual trait measuring the trade-off between light sensitivity (high values) and visual resolution (low values) – was associated with local habitat types and the forest cover at the landscape scale. Additionally, we combined bumblebee-plant interactions with a plant trait, to determine if bumblebee light sensitivity correlated with the shade tolerance of the plants they foraged on. Our findings showed that bumblebee species with high eye parameters were more common and abundant in forest habitats and areas with greater forest cover, while species with low eye parameters showed the opposite trend. This pattern was also reflected at the community level, as indicated by the community-weighted mean of the eye parameter which increased with forest cover and was higher in forest habitats. Furthermore, bumblebees with higher eye parameters tended to forage on plants with greater shade tolerance.

These results suggest that visual adaptations for light sensitivity contribute to shaping bumblebee species distributions across different scales. Overall, our study underscores the importance of pollinator vision in understanding species niches, in relation to habitat use and foraging behaviour. By relating pollinator visual abilities to plant niches for the first time, this study provides an important basis for future modelling of plant-pollinator interactions and targeted conservation measures for both plants and pollinators in forested landscapes.
