## Supplementary material for "Forest habitat and forest dominated landscapes are associated with bumblebee species with visual traits related to light sensitivity": Table S2

### Sheet: eyeP.analyses
Table S1: Traits for the bumblebee species included in the study: eye parameter (in μm.rad) and the inter-tegular distance (ITD, in mm), together with the measurement sample size and the literature source where the data was taken from. For the ITD, we calculated an averaged value based weighted by the sample size of the different sources included in the calculation.
Bumblebees species	Caste included in study	Eye parameter (μm.rad)* (sample size)	ITD (mm) source 1 (sample size)	Source 1	ITD (mm) source 2 (sample size)	Source 2	ITD (mm) source 3 (sample size)	Source 3	ITD (mm) source 4 (sample size)	Source 4	ITD Average weighted by the number of individuals
B.bohemicus	Queen (cuckoo species)	0.595 (1)	6.40 (1)	Tichit et al. (in prep.)							6.4
B. campestris	Queen (cuckoo species)	0.620 (1)	6.00 (1)	Tichit et al. (in prep.)							6
B. hortorum	Worker	0.784 (2)	3.70 (22)	Kendall et al. (2019)	4.74 (158)	Peat et al. (2005)	3.52 (5)	del Castillo & Fairbairn (2012)	3.95 (8)	Massa et al. (2024)	4.5572
B. hypnorum	Worker	0.726 (1)	3.77 (21)	Kendall et al. (2019)	3.34 (5)	del Castillo & Fairbairn (2012)					3.68731
B. jonellus	Worker	0.755 (1)	3.16 (5)	del Castillo & Fairbairn (2012)	4.18 (30)	Peat et al. (2005)					4.03429
B. lapidarius	Worker	0.695 (1)	3.41 (48)	Kendall et al. (2019)	4.46 (105)	Peat et al. (2005)	3.88 (50)	Massa et al. (2024)			4.07005
B. monticola	Worker	0.667 (1)	4.64 (1)	Tichit et al. (in prep.)							4.64
B. muscorum	Worker	0.637 (1)	4.87 (507)	Peat et al. (2005)							4.87483
B. pascuorum	Worker	0.784 (4)	3.76 (49)	Kendall et al. (2019)		Peat et al. (2005)	3.68 (53)	Massa et al. (2024)			4.21874
B. pratorum	Worker	0.818 (1)	3.39 (41)	Kendall et al. (2019)	4.21 (189)	Peat et al. (2005)					4.06383
B. rupestris	Queen (cuckoo species)	0.571 (2)	6.83 (2)	Tichit et al. (in prep.)	5.82 (1)	Kendall et al. (2019)					6.49667
B. soroeensis	Worker	0.708 (1)	3.40 (4)	Streinzer & Spaethe (2014)	4.22 (22)	Peat et al. (2005)	3.79 (38)	Massa et al. (2024)			3.91516
B. subterraneus	Worker	0.614 (1)	3.80 (2)	del Castillo & Fairbairn (2012)	4.70 (1)	Tichit et al. (in prep.)					4.1
B. sylvarum	Worker	0.656 (1)	4.53 (5)	Kendall et al. (2019)	4.11 (55)	Peat et al. (2005)	3.18 (2)	del Castillo & Fairbairn (2012)			4.11387
B. terrestris**	Worker	0.671 (7)	3.87(152)	Kendall et al. (2019)	4.91 (497)	Peat et al. (2005)	4.43 (22)	Massa et al. (2024)			4.65882
B. wurfelini	Worker	0.658 (1)	3.80 (4)	Streinzer & Spaethe (2014)	3.7 (2)	del Castillo & Fairbairn (2012)	4.09 (75)	Massa et al. (2024)			4.07062
* All eye parameters measurements are coming from Tichit et al. (in prep.)
** B. terrestris includes here both B. lucorum and B. terrestris, as both species are highly difficult to distinguish in the field (Carolan et al. 2012).
REFERENCES
Carolan JC, Murray TE, Fitzpatrick Ú, Crossley J, Schmidt H, Cederberg B, McNally L, Paxton RJ, Williams PH, Brown MJF (2012) Colour Patterns Do Not Diagnose Species: Quantitative Evaluation of a DNA Barcoded Cryptic Bumblebee Complex. PLOS ONE 7:e29251. doi: 10.1371/journal.pone.0029251
del Castillo RC, Fairbairn DJ (2012) Macroevolutionary patterns of bumblebee body size: detecting the interplay between natural and sexual selection. Ecology and Evolution 2:46-57. doi: https://doi.org/10.1002/ece3.65
Kendall LK, Rader R, Gagic V, Cariveau DP, Albrecht M, Baldock KCR, Freitas BM, Hall M, Holzschuh A, Molina FP, Morten JM, Pereira JS, Portman ZM, Roberts SPM, Rodriguez J, Russo L, Sutter L, Vereecken NJ, Bartomeus I (2019) Pollinator size and its consequences: Robust estimates of body size in pollinating insects. Ecology and Evolution 9:1702-1714. doi: https://doi.org/10.1002/ece3.4835
Massa C, Hille Ris Lambers J, Richman SK (2024) Species-specific differences in bumblebee worker body size between different elevations: Implications for pollinator community structure under climate change. Journal of Pollination Ecology 36:112-121. doi: 10.26786/1920-7603(2024)779
Peat J, Darvill B, Ellis J, Goulson D (2005) Effects of climate on intra- and interspecific size variation in bumble-bees. Functional Ecology 19:145-151. doi: https://doi.org/10.1111/j.0269-8463.2005.00946.x
Streinzer M, Spaethe J (2014) Functional morphology of the visual system and mating strategies in bumblebees (Hymenoptera, Apidae, Bombus). Zoological Journal of the Linnean Society 170:735-747. doi: 10.1111/zoj.12117
Tichit P, Kendall L, Olsson P, Taylor G, Bodey AJ, Rau C, Caplat P, Smith HG, Baird E (in preparation) Country-wide shifts of visual communities along a habitat gradient. Do sensory traits drive community assembly in bumblebees? .
